# A Mechanistic Model of Caspase-mediated Apoptosis Signaling Reveals Regulators of Drug Resistance in Prostate Cancer Cells

**DOI:** 10.64898/2026.03.09.710645

**Authors:** Diamond S. Mangrum, Stacey D. Finley

## Abstract

Anticancer drug resistance remains a major barrier to effective treatment because both intrinsic and acquired resistance mechanisms can suppress apoptotic cell death. The growing incidence of castration-resistant prostate cancer highlights the need for therapeutic strategies that remain effective, independent of hormonal signaling. Here, we developed a parsimonious, data-calibrated ordinary differential equation model of caspase-mediated apoptosis signaling in prostate cancer. Rather than representing the full complexity of the apoptotic network, the model incorporates a reduced set of key apoptotic regulators required to capture experimentally-observed apoptotic responses. Model parameters were estimated using published data from three pro-apoptotic agents (Tocopheryloxybutyrate, Narciclasine, and Celecoxib), and global sensitivity analysis was used to identify determinants of treatment response and resistance. The model accurately reproduced experimental observations and revealed that variability in specific signaling components can produce substantial differences in response to pro-apoptotic drug treatment. Simulations identified key regulators of apoptotic commitment, predicted conditions under which resistance may be overcome through combination therapies, and suggested candidate mechanisms underlying heterogeneous responses among cancer cells. Together, these findings demonstrate that a reduced mechanistic framework can generate biologically meaningful insight into apoptotic drug response while identifying testable hypotheses regarding therapeutic vulnerabilities. This work establishes a quantitative platform for investigating resistance mechanisms and guiding future experimental studies.
