## Supplemental Tables for "A Mechanistic Model of Caspase-mediated Apoptosis Signaling Reveals Regulators of Drug Resistance in Prostate Cancer Cells"

### Sheet: Table S1. Reactions
Reaction Index	Reaction Equation	Rate Law	Drug-specific modifications
1	DISC+C8 -> DISC+C8a	k1*DISC*C8
2	C3a +C8 -> C3a	k2*C3a*C8
3	C3 + C8a -> C3a	k3*C8a*C3	Toco + k3*C8a*C3
4	C3a+XIAP <-> C3a-XIAP	k4*C3a*XIAP - k4r*C3aXIAP
5	C3a +XIAP -> C3a	k5*C3a*XIAP
6	C8a + BAR <-> C8a-BAR	k6*C8a*BAR - k6r*C8aBAR	k6*C8a*BAR - (1+Narc)*k6r*C8aBAR
7	C8a + Bid -> C8a +tBid	k7*C8a*Bid
8	tBid-Bax +Cytc -> tBid-Bax +Cytc*	k8*tBid_Bax*Cytc
9	tBid-Bax +Smac -> tBid-Bax +Smac*	k9*tBid_Bax*SMAC
10	Smac* + XIAP <-> Smac*-XIAP	k10*SMAC*XIAP - k10r*SMACXIAP
11	Apop + C9 -> Apop + C9a	k11*Apop*C9
12	C3a +C9 -> C3a + C9a	k12*C3a*C9
13	C9a +C3 -> C9a + C3a	k13*C9a*C3
14	C9a +XIAP <-> C9a-XIAP	k14*C9a*XIAP - k14r*C9aXIAP

### Sheet: Table S2. ODEs
Species #	Species Name	ODE	Drug-specific modifications
1	DISC	dDISC*fDISC - DISC
2	C8	-R1-R2+sC8-dC8*C8
3	C8a	R1+R2-R6-dC8a*C8a
4	C3	-R3-R13+sC3-dC3*C3
5	C3a	R3 -R4 +R13 - dC3a*C3a	R3 -R4 +R13+ Toco*exp(-t/1e4) - (beta*dC3a)*C3a
6	XIAP	-R4 - R5 - R10 - R14 - dXIAP*XIAP + sXIAP	Cele*(-R4 - R5 - R10 - R14 - dXIAP*XIAP) + sXIAP
7	C3aXIAP	R4 - dC3aXIAP*C3aXIAP
8	BAR	-R6 + sBAR - dBAR*BAR
9	C8aBAR	R6 - dC8aBAR*C8aBAR
10	Bid	-R7 + sBid - dBid*Bid
11	tBid	R7 - dtBid*tBid
12	tBid_Bax	dtBid_Bax*ftBidBax - tBid_Bax
13	Cytcm	-R8 + sCytcm - dCytcm*Cytcm
14	Cytc	R8 - dCytc*Cytc
15	SMACm	-R9 + sSMACm - dSMACm*SMACm
16	SMAC	R9 - R10 - dSMAC*SMAC
17	SMACXIAP	R10 - dSMACXIAP*SMACXIAP
18	Apop	dApop*fApop - Apop
19	C9	-R11 - R12 + sC9 - dC9*C9
20	C9a	R11 + R12 - R14 - dC9a*C9a
21	C9aXIAP	R14 - dC9aXIAP*C9aXIAP

### Sheet: Table S3. Parameters
Parameter	Name	Value	Units
1	k1	0.0001	nM-1 s-1
2	k2	0.0001	nM-1 s-1
3	k3	0.00058	nM-1 s-1
4	k4	0.003	nM-1 s-1
5	k4r	0.035	s-1
6	k5	0.003	nM-1 s-1
7	k6	0.005	nM-1 s-1
8	k6r	0.035	s-1
9	k7	0.0005	nM-1 s-1
10	k8	0.001	nM-1 s-1
11	k9	0.001	nM-1 s-1
12	k10	0.007	nM-1 s-1
13	k10r	0.00221	s-1
14	k11	0.0002	nM-1 s-1
15	k12	0.0002	nM-1 s-1
16	k13	5e-05	nM-1 s-1
17	k14	0.000106	nM-1 s-1
18	k14r	0.001	s-1
19	sC8	0.0013	nM-1 s-1
20	sC3	0.0013	nM-1 s-1
21	sXIAP	0.001111	nM-1 s-1
22	sBAR	0.001111	nM-1 s-1
23	sBid	0.0004168	nM-1 s-1
24	sCytCm	0.001	nM-1 s-1
25	sSMACm	0.0167	nM-1 s-1
26	sC9	0.0013	nM-1 s-1
27	dDISC	0.008807	nM-1 s-1
28	dC8	6.5e-05	nM-1 s-1
29	dC8a	9.667e-05	nM-1 s-1
30	dC3	6.5e-05	nM-1 s-1
31	dC3a	9.667e-05	nM-1 s-1
32	dIAP	0.0001933	nM-1 s-1
33	dC3aIAP	0.0002883	nM-1 s-1
34	dBAR	1.667e-05	nM-1 s-1
35	dC8aBAR	0.0001933	nM-1 s-1
36	dBid	1.667e-05	nM-1 s-1
37	dtBid	1.667e-05	nM-1 s-1
38	dtBid_Bax	0.0264	nM-1 s-1
39	dCytcm	1e-05	nM-1 s-1
40	dCytc	1e-05	nM-1 s-1
41	dSMACm	1.667e-05	nM-1 s-1
42	dSMAC	1.667e-05	nM-1 s-1
43	dSMACIAP	0.0001933	nM-1 s-1
44	dApop	1.487e-05	nM-1 s-1
45	dC9	6.5e-05	nM-1 s-1
46	dC9a	9.667e-05	nM-1 s-1
47	dC9aXIAP	0.0002883	nM-1 s-1
55	fDISC	0.0385572	nM-1 s-1
56	ftBidBax	0.0159727	nM-1 s-1
57	fApop	0.0601891	nM-1 s-1
58	Tocopheryloxybutyrate (Toco)	0.009	unitless
59	Narciclasine (Narc)	9	unitless
60	Celecoxib (Cele)	9	unitless
61	beta_Toco	10	unitless
		Fitted parameters

### Sheet: Table S4. Initial Conditions
Index	Species	Initial Amount (nM)
1	DISC	0
2	C8	216.67
3	C8a	10
4	C3	35
5	C3a	10
6	XIAP	66.67
7	C3a-XIAP	0
8	BAR	66.67
9	C8a:BAR	0
10	Bid	25
11	tBid	0
12	tBid-Bax	0
13	Cytochrome C_mito	10
14	Cytochrome C	100
15	SMAC_mito	0
16	SMAC	100
17	SMAC-XIAP	0
18	Apoptosome	0
19	C9	20
20	C9a	10
21	C9a-XIAP	0
		Fitted initial proteins

### Sheet: Table S5. Estimated Parameters
	k2	k3	k12	k13	sC3	sC9	dC3a	initial C8	initial C3	initial C9	error
	3.88144e-09	3.40428e-06	0.000399934	3.68273e-08	0.000207001	0.000284151	1.11065e-05	4470.71	9.90356	56.5084	2.58012
	5.56003e-09	3.54156e-06	0.000394403	3.81287e-08	0.000208814	0.000276153	1.12042e-05	3072.78	9.63445	53.9564	2.58158
	2.46616e-09	3.37939e-06	0.0004	1.76368e-08	0.000206832	0.000629523	1.10491e-05	7001.93	9.8518	130.325	2.58404
	1.88363e-08	3.53404e-06	0.000399994	3.55686e-08	0.000209683	0.000287808	1.1251e-05	921.619	9.69674	57.5677	2.58567
	3.10523e-08	3.5773e-06	0.000398768	3.73999e-08	0.00021142	0.000276318	1.13713e-05	564.174	9.62031	55.493	2.58772
	4.12206e-08	3.51827e-06	0.000399955	3.79418e-08	0.000211335	0.000281368	1.14201e-05	433.245	9.66146	58.3306	2.58856
	4.9232e-08	3.58143e-06	0.0004	3.75074e-08	0.000211581	0.000276123	1.14046e-05	361.252	9.58094	56.3713	2.58872
	5.18904e-08	3.57114e-06	0.000399985	3.70786e-08	0.000211368	0.000279664	1.13848e-05	343.793	9.58169	57.7482	2.58881
	6.71047e-08	3.5463e-06	0.000398621	3.86407e-08	0.000211177	0.000278312	1.14133e-05	270.21	9.56184	57.919	2.58952
	7.07821e-08	3.47869e-06	0.000399974	3.85024e-08	0.000210686	0.000289075	1.13884e-05	259.319	9.6418	61.1021	2.58984
	7.80792e-10	4.37729e-06	6.40455e-08	1e-10	0.000229621	2.60865e-08	1.08506e-05	19142.2	9.62148	310.322	2.59355
	7.72613e-10	4.37902e-06	6.40428e-08	1.00001e-10	0.000229583	2.6297e-08	1.08487e-05	19339.9	9.61754	310.348	2.59355
	7.79911e-10	4.37677e-06	6.3946e-08	1.00001e-10	0.000229598	2.66644e-08	1.08608e-05	19171.1	9.62491	310.853	2.59355
	2.34447e-09	4.47028e-06	6.77388e-08	1.00051e-10	0.000230422	5.27456e-08	1.08936e-05	6323.53	9.50029	301.179	2.59388
	2.36778e-09	4.45134e-06	7.03897e-08	2.32529e-10	0.000229373	3.72118e-08	1.08805e-05	6292.22	9.48751	300.02	2.59408
	2.59413e-09	4.55932e-06	6.50109e-08	1.04286e-10	0.000232989	9.73075e-08	1.10094e-05	5676.97	9.41552	311.024	2.59436
	3.60379e-09	4.57382e-06	7.02042e-08	1.18303e-10	0.000231931	1.49665e-06	1.10326e-05	4090.77	9.35623	270.042	2.59478
	3.62203e-09	4.58978e-06	6.91205e-08	1.0696e-10	0.000231312	4.69172e-08	1.07802e-05	4030.98	9.29504	290.822	2.59508
	7.98147e-09	4.52821e-06	6.47572e-08	1.00074e-10	0.000231601	1.00696e-07	1.1009e-05	1863.63	9.38901	288.095	2.5953
	7.34499e-09	3.51507e-06	0.000395791	1.2769e-09	0.000206672	0.00772044	1.11536e-05	2333.88	9.63637	1809.44	2.59539
	7.97665e-09	4.46892e-06	7.72911e-08	1.08778e-10	0.000229855	2.60139e-08	1.09535e-05	1878.22	9.41445	286.219	2.59549
	1.28392e-08	4.52312e-06	6.6529e-08	1.00047e-10	0.000231746	1.49589e-07	1.0983e-05	1161.98	9.41383	295.993	2.59592
	1.58664e-08	4.5064e-06	7.50951e-08	1.00059e-10	0.0002314	2.61977e-08	1.09569e-05	944.111	9.4249	284.395	2.59642
	1.55362e-08	4.51378e-06	6.90989e-08	1.01811e-10	0.000230071	5.22772e-08	1.10078e-05	963.157	9.4137	271.449	2.59648
	2.12147e-08	4.56622e-06	7.42377e-08	1.02171e-10	0.00023148	3.60941e-08	1.09847e-05	705.899	9.3266	280.016	2.59695
	2.29095e-08	4.5491e-06	6.91836e-08	1.04452e-10	0.000231642	2.58288e-06	1.09938e-05	654.344	9.35794	295.507	2.59703
	2.65727e-08	4.56488e-06	7.13161e-08	1.03226e-10	0.000231925	4.80193e-08	1.10249e-05	566.077	9.33516	290.027	2.5973
	3.21104e-08	4.55809e-06	7.12891e-08	1.00363e-10	0.00023182	2.83786e-08	1.10368e-05	470.808	9.33797	279.114	2.59771
	3.58263e-08	4.56422e-06	6.82739e-08	1.22968e-10	0.000232856	9.53704e-08	1.10551e-05	422.763	9.36378	295.89	2.59807
	3.59039e-08	4.52492e-06	7.55584e-08	1.00469e-10	0.000231207	2.62973e-08	1.10313e-05	424.209	9.3609	275.139	2.59808
	3.7032e-08	4.58423e-06	7.60962e-08	2.04191e-10	0.000231654	4.4495e-08	1.09921e-05	408.498	9.27517	267.76	2.59827
	3.65054e-08	4.43418e-06	6.82441e-08	1.01595e-10	0.000230434	4.97275e-08	1.09466e-05	420.483	9.46811	289.614	2.59838
	3.89099e-08	4.39061e-06	7.05537e-08	1.1585e-10	0.000229879	3.64205e-08	1.09549e-05	397.655	9.55848	284.348	2.5988
	4.4863e-08	4.58397e-06	7.3813e-08	1.00761e-10	0.000231891	2.60007e-08	1.10009e-05	338.78	9.31008	282.493	2.59898
	4.66954e-08	4.44508e-06	7.24731e-08	1.06174e-10	0.000232258	2.80573e-08	1.09435e-05	330.566	9.50174	278.988	2.59941
	5.37555e-08	4.47968e-06	7.7792e-08	1.009e-10	0.000231624	2.6089e-08	1.09594e-05	287.2	9.43908	274.741	2.60041
	5.90412e-08	4.38604e-06	7.74217e-08	1.71055e-10	0.000229994	8.91153e-07	1.09049e-05	265.384	9.52347	257.355	2.60175
	5.78793e-08	3.56253e-06	0.000399999	1.40652e-09	0.000211664	0.00737068	1.13927e-05	309.384	9.51671	1783.84	2.6021
	8.91187e-08	3.945e-06	6.72015e-08	2.41001e-08	0.000234186	2.64642e-08	1.09098e-05	189.294	10.1738	159.922	2.62838
	9.96946e-08	3.33035e-06	1.17227e-07	1.72028e-07	0.000209064	2.60147e-08	1.14388e-05	188.054	10.201	51.427	2.71012
	1.85019e-07	3.24488e-06	0.00039554	5.65283e-08	0.000229646	0.000379655	1.54547e-05	120.87	8.50122	136.192	2.81908
	4.45805e-07	6.64704e-07	0.0004	3.62604e-07	0.00107066	0.000221688	1.93532e-05	118.158	33.5189	72.2994	2.99919
	4.43294e-07	6.57821e-07	0.0004	3.7071e-07	0.00108055	0.00022015	1.93425e-05	118.63	33.7505	71.0806	2.9992
	4.53339e-07	6.90963e-07	0.000399999	1.54442e-08	0.00102769	0.00484829	1.94203e-05	116.944	32.4229	1854.64	3.00852
	4.47355e-07	6.72246e-07	0.000399969	1.50604e-08	0.0010546	0.00516814	1.9401e-05	118.21	33.0763	1938.11	3.00858
	2.40448e-07	1.16001e-09	0.0004	9.43131e-07	0.00183335	0.000379751	1.93662e-05	66.279	55.9666	38.2115	3.01794
	2.40474e-07	1.16e-09	0.0004	9.46764e-07	0.00183326	0.00037838	1.9366e-05	66.2798	55.9579	38.0268	3.01794
	2.40492e-07	1.16e-09	0.0004	9.46829e-07	0.00183311	0.000378386	1.93659e-05	66.2789	55.95	38.0259	3.01794
	2.40487e-07	1.16003e-09	0.0004	9.47206e-07	0.00183316	0.000378219	1.93658e-05	66.2802	55.9525	38.0067	3.01794
	2.4045e-07	1.16e-09	0.0004	9.39436e-07	0.00183323	0.000381232	1.9367e-05	66.2727	55.9615	38.4024	3.01794
	2.40446e-07	1.16001e-09	0.0004	9.39175e-07	0.00183324	0.000381369	1.93662e-05	66.2941	55.9586	38.4185	3.01794
	2.40199e-07	1.16102e-09	0.000399975	9.09047e-07	0.00183459	0.00039371	1.93754e-05	66.2838	56.0504	39.9764	3.01796
	2.38443e-07	1.16e-09	0.000399993	7.78124e-07	0.0018333	0.000456659	1.97927e-05	66.7352	56.118	48.4193	3.01877
	2.39333e-07	1.16034e-09	0.000399914	7.73996e-08	0.00183538	0.00458271	1.93342e-05	66.4474	56.1371	577.009	3.02886
	2.40584e-07	1.16021e-09	0.0004	5.97647e-08	0.00183248	0.00591499	1.94133e-05	65.7171	56.2044	749.26	3.0294
	2.39183e-07	1.16015e-09	0.0004	3.53047e-08	0.00183625	0.0100825	1.93699e-05	66.3945	56.0643	1273.11	3.03
	3.89989e-07	1.16e-09	1.96537e-09	2.92116e-06	0.00110437	2.6e-08	1.62894e-05	64.5558	40.5129	2000	3.09343
	3.89988e-07	1.16e-09	1.96537e-09	2.92116e-06	0.00110437	2.60001e-08	1.62893e-05	64.5556	40.513	2000	3.09343
	3.89993e-07	1.16e-09	1.96539e-09	2.92115e-06	0.00110436	2.6e-08	1.62893e-05	64.556	40.5126	2000	3.09343
	3.89987e-07	1.16e-09	1.96535e-09	2.92117e-06	0.00110437	2.6e-08	1.62893e-05	64.5554	40.513	2000	3.09343
lower bound	2e-10	1.16e-09	4e-10	1e-10	2.6e-08	2.6e-08	1.9334e-10	2.1667	0.35	0.2
upper bound	0.0002	0.00116	0.0004	0.0001	0.026	0.026	0.00019334	21667	3500	2000
